# LARIS enables accurate and efficient ligand and receptor interaction analysis in spatial transcriptomics

**DOI:** 10.1101/2025.11.26.690796

**Authors:** Min Dai, Tivadar Török, Dawei Sun, Vallari Shende, Grace Wang, Yuesang Lin, Sherry Jingjing Wu, Alyssa Rukshin, Gord Fishell, Fei Chen

**Affiliations:** Stanley Center for Psychiatric Research, Broad Institute of MIT and Harvard, Cambridge, MA 02142, USA; Harvard Medical School, Blavatnik Institute, Department of Neurobiology, Boston, MA 02115, USA; Broad Institute of MIT and Harvard, Cambridge, MA 02142, USA; Department of Stem Cell and Regenerative Biology, Harvard University, Cambridge, MA 02138, USA

## Abstract

Advances in spatially resolved transcriptomics provide unprecedented opportunities to characterise intercellular communication pathways. However, robust and computationally efficient incorporation of spatial information into intercellular communication inference remains challenging. Here, we present LARIS (<u>L</u>igand <u>A</u>nd <u>R</u>eceptor Interaction analysis in <u>S</u>patial transcriptomics), an accurate and scalable method that identifies cell type-specific and spatially restricted ligand-receptor (LR) interactions at single-cell or bead resolution. LARIS is compatible with all spatial transcriptomic technologies and quantifies specificity, infers sender-receiver directionality, and detects how differential interactions vary across time and space. To compare LARIS with existing methods, we established a simulation framework to generate ground truth of LR interactions with defined tissue architecture and gene expression patterns. LARIS demonstrates superior performances over other methods in accuracy and scalability. We further applied LARIS to human tonsil and developing mouse cortex spatial transcriptomics datasets collected from various spatial techniques. This uncovered the signalling mechanisms shaping tissue organisation and their changes over time. LARIS reveals cell type-, niche-, and condition-specific signalling and scales to hundreds of thousands of cells in minutes. This provides an efficient and direct method for discovering the molecular interplay between apposed cells across development.
