## Supplementary Table 3 for "LARIS enables accurate and efficient ligand and receptor interaction analysis in spatial transcriptomics"

### Sheet: Public dataset sources
Name	PMID	Access
Slide-tags tonsil human dataset	38093010	https://singlecell.broadinstitute.org/single_cell/study/SCP2169/slide-tags-snrna-seq-on-human-tonsil
Mouse Brain Devlopment Stereo-seq Dataset Collection (E14.5)	35512705	https://db.cngb.org/stomics/mosta/
Mouse Brain Devlopment Stereo-seq Dataset Collection (E16.5)	35512705	https://db.cngb.org/stomics/mosta/
Mouse Brain Devlopment Stereo-seq Dataset Collection (P7)	35656552	https://db.cngb.org/stomics/datasets/STDS0000139/data
Mouse Brain Devlopment Stereo-seq Dataset Collection (P14)	40132589	https://www.braindatacenter.cn/datacenter/web/#/dataSet/details?id=1888062851995131906
Mouse Brain Devlopment Stereo-seq Dataset Collection (P77)	40132589	https://www.braindatacenter.cn/datacenter/web/#/dataSet/details?id=1888062851995131906
