## Supplementary Table 1 for "LARIS enables accurate and efficient ligand and receptor interaction analysis in spatial transcriptomics"

### Sheet: Sheet1
Method	Recovery of Top 100 (AUC)	Recovery of Top 100 (SD)	Recovery of Top 300 (AUC)	Recovery of Top 300 (SD)	Top 1000 Interactions Overlap Ratio (Mean)	Top 1000 Interactions Overlap Ratio (SD)	False Positives Ratio in Top 1000 (Mean)	False Positives Ratio in Top 1000 (SD)
LARIS	0.7	0.067	0.537	0.061	0.562	0.072	0.017	0.032
CellChat	0.55	0.133	0.426	0.094	0.503	0.086	0.053	0.069
Cellchat V2 (Cellchat Spatial)	0.53	0.089	0.408	0.072	0.383	0.118	0.395	0.165
NICHES	0.13	0.053	0.094	0.03	0.09	0.027	0	0
