## Supplementary Table 2 for "LARIS enables accurate and efficient ligand and receptor interaction analysis in spatial transcriptomics"

### Sheet: Spatial simulation parameters
Tissue	Simulation name	Simulation number	Count matrix number	Simulated cell single cell count	Spatial cell number	Spatial	x	y	Conversion factor	Cell density	Conversion factor Note	deloc, 1st 5 groups	deloc, 2nd 5 groups	deloc, 3rd 5 groups	descale, 1st 5 groups	descale, 2nd 5 groups	descale, 3rd 5 groups
Stripes	S2	2	25	30000	5000	Yes	50	50	60		3 mm accross	0.8	1.2	Not used	1	1.5	Not used
Brain stem	S4	4	27	30000	10000	Yes	698	1475	3.66		Based on scale bar	0.8	1	1.2	1	1.25	1.5
scCube default	S6_different_cell_numbers	6	29	30000	5000, 10000, 20000	Yes	50	50	60		3 mm accross	0.8	1.2	Not used	1	1.5	Not used
Hair follicle	S7_hair_follicle	7	30	15000	3996	Yes	466	637	1.6		Stem is around 80 microns	0.8	1.2	Not used	1	1.5	Not used
Small intestine	S8_small_intestine	8	31	15000	4987	Yes	1084	760	4.81		Diameter of the frog small intestine is 0.5 cm	groups 1-4: 0.8	groups 5, 6: 1.2	Not used	groups 1-4: 1	groups 5, 6: 1.5	Not used
Mouse lung	S9_mouse_lung	9	32	30000	9863	Yes	1264	1138	4.3		Based on scale bar	groups 1, 3, 4, 7: 0.8	groups 2, 5, 6, 7, 8: 1.2	Not used	groups 1, 3, 4, 7: 1	groups 2, 5, 7, 8: 1.5	Not used
Lymph node	S10_lymph_node	10	33	30000	9875	yes	721	778	6.6		Took total size of lymph node as 5 mm	0.8	1.2	Not used	1	1.5	Not used
